# A species-specific lncRNA modulates the reproductive ability of the Asian tiger mosquito

**DOI:** 10.1101/2022.07.04.498273

**Authors:** Alexandros Belavilas-Trovas, Maria-Eleni Gregoriou, Spyros Tastsoglou, Olga Soukia, Antonis Giakountis, Kostas Mathiopoulos

**Affiliations:** Laboratory of Molecular Biology & Genomics, Department of Biochemistry & Biotechnology, University of Thessaly, Larissa, Greece; DIANA-Lab, Department of Computer Science and Biomedical Informatics, University of Thessaly, Lamia, Greece; Hellenic Pasteur Institute, Athens, Greece

**Author notes:** **Correspondence:** Kostas Mathiopoulos. Insect Pest Control Laboratory, Joint FAO/IAEA Centre of Nuclear Techniques in Food and Agriculture, Department of Nuclear Sciences and Applications, IAEA Laboratories, Seibersdorf, Austria. These authors have contributed equally to this work (Maria-Eleni Gregoriou, Spyros Tastsoglou).

**Keywords:** Aedes albopictus, Tiger mosquito, RNAi pest control, lncRNAs, (long non-coding RNAs), species-specific control

## Abstract

Long non-coding RNA (lncRNA) research has emerged as an independent scientific field in recent years. Despite their association with critical cellular and metabolic processes in plenty of organisms, lncRNAs are still a largely unexplored area in mosquito research. We propose that they could serve as exceptional tools for pest management due to unique features they possess. These include low inter-species sequence conservation and high tissue specificity. In the present study, we investigated the role of ovary-specific lncRNAs in the reproductive ability of the Asian tiger mosquito, *Aedes albopictus*. Through the analysis of transcriptomic data, we identified several lncRNAs that were differentially expressed upon blood feeding; we called these genes Norma (<u>NO</u>n-coding <u>R</u>NA in <u>M</u>osquito ov<u>A</u>ries). We observed that silencing some of these Normas resulted in significant impact on mosquito fecundity and fertility. We further focused on Norma3 whose silencing resulted in 43% oviposition reduction and 53% hatching reduction of the laid eggs, compared to anti-GFP controls. Moreover, a significant downregulation of a neighboring (∼100 Kb) mucins cluster was observed in smaller anti-Norma3 ovaries, indicating a potential mechanism of in-*cis* regulation between Norma3 and the mucins. Our work constitutes the first experimental proof-of-evidence connecting lncRNAs with mosquito reproduction and opens a novel path for pest management.
