## Supplementary Data S3. Experimental values for "A species-specific lncRNA modulates the reproductive ability of the Asian tiger mosquito"

### Sheet: Fig.2
Fig. 2B		Deposited eggs per individual replicate													Unpaired t test			Unpaired t test			Unpaired t test
		Untreated	GFP	Norma2	Norma3	Norma5	Norma7	Norma9	Norma13	Norma16	Norma17	Norma18	Norma19		anti-Norma3 vs anti-GFP			anti-Norma9 vs anti-GFP			anti-Norma16 vs anti-GFP
	Rep. 1	57	18	54	30	29	39	25	74	27	41	24	46		P value	0.0135		P value	0.006		P value	0.0064
	Rep. 2	43	37	67	55	34	5	42	52	34	28	37	34		P value summary	*		P value summary	**		P value summary	**
	Rep. 3	51	54	21	32	38	25	38	2	36	47	32	27		Significantly different (P < 0.05)?	Yes		Significantly different (P < 0.05)?	Yes		Significantly different (P < 0.05)?	Yes
	Rep. 4	36	60	34	22	61	37	25	56	38	31	36	24		One- or two-tailed P value?	Two-tailed		One- or two-tailed P value?	Two-tailed		One- or two-tailed P value?	Two-tailed
	Rep. 5	38	58	35	45	50	37	23	44	62	40	32	30		t, df	t=2.522, df=86		t, df	t=2.818, df=83		t, df	t=2.804, df=78
	Rep. 6	64	22	41	41	45	36	34	55	32	41	38	30		Mean of column G	33.85		Mean of column Μ	31.76		Mean of column P	31.75
	Rep. 7	33	39	38	55	52	30	22	35	40	8	47	50		Mean of column D	41.35		Mean of column D	41.35		Mean of column D	41.35
	Rep. 8	55	44	8	42	39	27	47	52	5	30	0	0		Difference between means (D - G) ± SEM	7.504 ± 2.976		Difference between means (Q - J) ± SEM	9.597 ± 3.406		Difference between means (Q - M) ± SEM	9.604 ± 3.425
	Rep. 9	29	36	30	43	34	50	51	43	41	24	0	28		95% confidence interval	1.588 to 13.42		95% confidence interval	2.823 to 16.37		95% confidence interval	2.785 to 16.42
	Rep. 10	52	38	72	36	50	30	17	41	34	38	39	20		R squared (eta squared)	0.06884		R squared (eta squared)	0.08732		R squared (eta squared)	0.09157
	Rep. 11	24	66	18	35	46	49	49	0	37	36	35	42		F test to compare variances			F test to compare variances			F test to compare variances
	Rep. 12	26	47	5	58	38	40	30	53	45	49	40	14		F, DFn, Dfd	2.095, 47, 39		F, DFn, Dfd	1.110, 47, 36		F, DFn, Dfd	1.386, 47, 31
	Rep. 13	61	28	47	20	31	30	43	70	0	38	34	44		P value	0.0194		P value	0.7514		P value	0.3396
	Rep. 14	63	50	40	20	42	39	64	36	13	30	32	43		P value summary	*		P value summary	ns		P value summary	ns
	Rep. 15	54	43	51	20	56	5	39	50	29	29	29	54		Significantly different (P < 0.05)?	Yes		Significantly different (P < 0.05)?	No		Significantly different (P < 0.05)?	No
	Rep. 16	55	43	18	7	28	29	42	39	37	41	38	41		Sample size, column G	40		Sample size, column Μ	37		Sample size, column P	32
	Rep. 17	62	48	31	39	70	33	42	33	36	20	21	47		Sample size, column D	48		Sample size, column D	48		Sample size, column D	48
	Rep. 18	50	51	41	34	24	42	19	36	42	44	36	62
	Rep. 19	33	49	43	14	48	53	57	36	0	38	32	38
	Rep. 20	55	71	22	21	66	51	0	36	29	39	45	47		Unpaired t test			Unpaired t test			Unpaired t test
	Rep. 21	50	63	42	40	50	29	39	28	32	53	62	50		anti-Norma17 vs anti-GFP			anti-Norma18 vs anti-GFP			anti-Norma19 vs anti-GFP
	Rep. 22	71	54	52	34	56	45	2	67	35	28	41	0		P value	0.0062		P value	0.0032		P value	0.0311
	Rep. 23	56	28	29	36	42	61	34	48	25	0	0	10		P value summary	**		P value summary	**		P value summary	*
	Rep. 24	34	36	44	33	60	47	43	50	45	41	0	41		Significantly different (P < 0.05)?	Yes		Significantly different (P < 0.05)?	Yes		Significantly different (P < 0.05)?	Yes
	Rep. 25	48	31	61	35	59	54	0	0	20	0	58	47		One- or two-tailed P value?	Two-tailed		One- or two-tailed P value?	Two-tailed		One- or two-tailed P value?	Two-tailed
	Rep. 26	47	51	33	24	52	53	36		33	23	39	38		t, df	t=2.820, df=74		t, df	t=3.041, df=81		t, df	t=2.191, df=90
	Rep. 27	43	49		33	40	59	39		20	14	0	49		Mean of column Q	31.21		Mean of column R	29.46		Mean of column S	34
	Rep. 28	60	31		34	60	64	43		37	23	12	9		Mean of column D	41.35		Mean of column D	41.35		Mean of column D	41.35
	Rep. 29	69	0		38	0	74	32		44		5	0		Difference between means (D - Q) ± SEM	10.14 ± 3.595		Difference between means (Q - O) ± SEM	11.90 ± 3.912		Difference between means (Q - P) ± SEM	7.354 ± 3.357
	Rep. 30	31	30		43	64	3	32		37		0	31		95% confidence interval	2.976 to 17.30		95% confidence interval	4.114 to 19.68		95% confidence interval	0.6844 to 14.02
	Rep. 31	51	39		30	31	72	12		48		0	45		R squared (eta squared)	0.09707		R squared (eta squared)	0.1025		R squared (eta squared)	0.05062
	Rep. 32	77	39		36	62	67	28		23		18	30		F test to compare variances			F test to compare variances			F test to compare variances
	Rep. 33	50	54		29	50	59	7				75	0		F, DFn, Dfd	1.365, 47, 27		F, DFn, Dfd	1.531, 34, 47		F, DFn, Dfd	1.045, 43, 47
	Rep. 34	12	49		34	0	59	33				53	52		P value	0.3903		P value	0.1746		P value	0.8789
	Rep. 35	52	44		26	63	60	35				41	37		P value summary	ns		P value summary	ns		P value summary	ns
	Rep. 36	48	0		37	39	62	20					56		Significantly different (P < 0.05)?	No		Significantly different (P < 0.05)?	No		Significantly different (P < 0.05)?	No
	Rep. 37	74	52		22	58	35	31					43		Sample size, column Q	28		Sample size, column R	35		Sample size, column S	44
	Rep. 38	37	29		34	60	70						42		Sample size, column D	48		Sample size, column D	48		Sample size, column D	48
	Rep. 39	27	5		53	68	58						30
	Rep. 40	64	61		34	59							41
	Rep. 41	40	41			75							47
	Rep. 42	37	35			64							34
	Rep. 43	50	41			51							30
	Rep. 44	85	38										13
	Rep. 45		53
	Rep. 46		52
	Rep. 47		18
	Rep. 48		60

### Sheet: Fig.3
Fig. 3A		Norma3 expression
	Ovaries	Rep. 1	Rep. 2	Rep. 3	Rep. 4	Rep. 5	Rep. 6		Rep. 1	Rep. 2	Rep. 3
	NBF	1.06507	0.8151	2.4416	0.37492	1	0.5263	Ovaries	2309.75	3105.31	573.823
	12h	0.41033	0.03376	0.46809	0.65912	0.20312	0.57291	Head	2.89458	0.15258	0.603279
	24h	0.74247	0.62422	1.37253	1.69883	0.80685	1.60502	Midgut	0.053353	2.442	0.073244
	36h	0.15362	1.44734	0.44238	0.54776	1.01482	1.58991	Carcass	1.898	0.129216	15.979
	48h	1.75807	27.9596	2.06599	1.47201	1.63047	2.1699	Malp. Tubes	0.201435	0.088599	0.207489
	60h	3274.99	1283.82	2730.97	2258.46	433.556
	72h	105.632	310.37	295.306	87.2053	70.7225	10.9813
Fig. 3C		Norma3 expression										Unpaired t test
		Rep. 1	Rep. 2	Rep. 3	Rep. 4	Rep. 5	Rep. 6	Rep. 7	Rep. 8	Rep. 9		P value	0.0031
	anti-GFP	0.710047	0.949514	0.776143	1.53615	0.61162	0.738722	1.25687	1.57032	0.850603		P value summary	**
	anti-Norma3	0.570345	0.299686	0.808977	0.342404	0.703372	0.47471	0.303968	0.46078			Significantly different (P < 0.05)?	Yes
												One- or two-tailed P value?	Two-tailed
												t, df	t=3.521, df=15
												Mean of anti-Norma3 group (A)	0.4955
												Mean of anti-GFP group (B)	1
												Difference between means (B - A) ± SEM	0.5045 ± 0.1433
												95% confidence interval	0.1991 to 0.8098
												R squared (eta squared)	0.4525
												F test to compare variances
												F, DFn, Dfd	3.741, 8, 7
												P value	0.099
												P value summary	ns
												Significantly different (P < 0.05)?	No
												Sample size, anti-Norma3 (A)	8
												Sample size, anti-GFP (B)	9

### Sheet: Fig.4
Fig. 4A		Follicle size (nm)				Mann Whitney test					Fig. 4C		Deposited eggs				Unpaired t test
		anti-GFP	anti-Norma3	smaller (anti-Norma3)		anti-Norma3 vs anti-GFP							Untreated	anti-GFP	anti-Norma3		anti-Norma3 vs anti-GFP
	Rep. 1	324.3	178.8	69.8462		P value	0.0003					Rep. 1	36	67	1		P value	<0.0001
	Rep. 2	304.6	155.5	104.154		Exact or approximate P value?	Exact					Rep. 2	65	39	6		P value summary	****
	Rep. 3	304.5	159.7	155.538		P value summary	***					Rep. 3	32	0	40		Significantly different (P < 0.05)?	Yes
	Rep. 4	307.1	168.9	159.692		Significantly different (P < 0.05)?	Yes					Rep. 4	38	59	56		One- or two-tailed P value?	Two-tailed
	Rep. 5	269.8	221.2	168.923		One- or two-tailed P value?	Two-tailed					Rep. 5	49	63	51		t, df	t=7.550, df=206
	Rep. 6	267.5	227.5	171.538		Sum of ranks in column C,D	1304 , 1112					Rep. 6	73	56	0		Mean of column P (anti-Norma3)	24.11
	Rep. 7	203.8	190.9	176.462		Mann-Whitney U	291.5					Rep. 7	40	67	28		Mean of column O (anti-GFP)	41.55
	Rep. 8	290.6	238.9	183.231		Difference between medians						Rep. 8	0	68	14		Difference between means (O - P) ± SEM	17.44 ± 2.310
	Rep. 9	282	171.5	190.923		Median of column C (anti-GFP)	303.1, n=29					Rep. 9	46	51	0		95% confidence interval	12.89 to 22.00
	Rep. 10	314.8	246.9			Median of column D (anti-Norma3)	238.5, n=40					Rep. 10	48	62	0		R squared (eta squared)	0.2167
	Rep. 11	284	246.6			Difference: Actual	-64.65					Rep. 11	55	52	2		F test to compare variances
	Rep. 12	332.9	217.4			Difference: Hodges-Lehmann	-56.2					Rep. 12	40	74	0		F, DFn, Dfd	1.030, 103, 103
	Rep. 13	298.9	238									Rep. 13	12	35	28		P value	0.8803
	Rep. 14	247.1	242.3									Rep. 14	32	51	21		P value summary	ns
	Rep. 15	326.6	104.2									Rep. 15	50	39	4		Significantly different (P < 0.05)?	No
	Rep. 16	331.4	331.2									Rep. 16	61	62	21		Sample size, column O	104
	Rep. 17	150.6	69.8									Rep. 17	34	54	1		Sample size, column P	104
	Rep. 18	333.4	183.2									Rep. 18	55	42	25
	Rep. 19	284.3	176.5									Rep. 19	41	76	21
	Rep. 20	261.8	231.7									Rep. 20	33	31	11
	Rep. 21	326	278.8									Rep. 21	26	28	32
	Rep. 22	323.8	216.3									Rep. 22	41	26	0
	Rep. 23	276.6	260									Rep. 23	28	32	15
	Rep. 24	356	316.5									Rep. 24	30	26	8
	Rep. 25	263.2	230.5									Rep. 25	33	38	23
	Rep. 26	303.1	272.6									Rep. 26	38	36	15
	Rep. 27	321.4	317.4									Rep. 27	76	46	23
	Rep. 28	342.9	341.8									Rep. 28	35	40	35
	Rep. 29	282.5	248.5									Rep. 29	74	28	8
	Rep. 30		328.3									Rep. 30	71	34	21
	Rep. 31		272.9									Rep. 31	29	22	38
	Rep. 32		304.5									Rep. 32	4	34	19
	Rep. 33		272.8									Rep. 33	40	27	16
	Rep. 34		199.2									Rep. 34	56	25	2
	Rep. 35		212.3									Rep. 35	1	20	58
	Rep. 36		210.9									Rep. 36	46	36	28
	Rep. 37		339.8									Rep. 37	43	18	0
	Rep. 38		338									Rep. 38	48	37	30
	Rep. 39		318.2									Rep. 39	40	54	55
	Rep. 40		321.8									Rep. 40	27	60	32
												Rep. 41	14	58	22
												Rep. 42	32	22	45
												Rep. 43	57	39	41
												Rep. 44	43	44	55
												Rep. 45	51	36	42
												Rep. 46	36	38	43
												Rep. 47	38	66	36
												Rep. 48	64	47	35
												Rep. 49	33	28	58
												Rep. 50	55	50	20
												Rep. 51	29	43	20
												Rep. 52	52	43	20
												Rep. 53	24	48	7
												Rep. 54	26	51	39
												Rep. 55	61	49	34
												Rep. 56	63	71	14
												Rep. 57	54	63	21
												Rep. 58	55	54	40
												Rep. 59	62	28	34
												Rep. 60	50	36	36
												Rep. 61	33	31	33
												Rep. 62	55	51	35
												Rep. 63	50	49	24
												Rep. 64	71	31	33
												Rep. 65	56	0	34
												Rep. 66	34	30	38
												Rep. 67	48	39	43
												Rep. 68	47	39	30
												Rep. 69	43	54	36
												Rep. 70	60	49	29
												Rep. 71	69	44	34
												Rep. 72	31	5	26
												Rep. 73	51	52	37
												Rep. 74	77	29	22
												Rep. 75	50	0	34
												Rep. 76	12	61	53
												Rep. 77	52	41	34
												Rep. 78	48	35	0
												Rep. 79	74	41	22
												Rep. 80	37	38	0
												Rep. 81	27	53	46
												Rep. 82	64	52	30
												Rep. 83	40	18	0
												Rep. 84	37	60	0
												Rep. 85	50	45	7
												Rep. 86	85	9	0
												Rep. 87	31	21	48
												Rep. 88	41	2	34
												Rep. 89	58	25	59
												Rep. 90	39	38	24
												Rep. 91	50	49	5
												Rep. 92	40	54	0
												Rep. 93	36	47	36
												Rep. 94	45	54	21
												Rep. 95	33	43	0
												Rep. 96	51	23	0
												Rep. 97	42	54	13
												Rep. 98	42	65	2
												Rep. 99	54	55	0
												Rep. 100	32	45	28
												Rep. 101	62	55	21
												Rep. 102	74	35	45
												Rep. 103	31	28	25
												Rep. 104	53	43	16
												Rep. 105	34
												Rep. 106	56

### Sheet: Fig.5
Fig. 5A		Untreated			anti-GFP			anti-Norma3					Mann Whitney test
		Laid eggs	Hatched eggs	Hatching rate	Laid eggs	Hatched eggs	Hatching rate	Laid eggs	Hatched eggs	Hatching rate			anti-GFP vs anti-Norma3
	Rep.1	41	41	100	45	41	91.1111	22	0	0			P value	<0.0001
	Rep.2	58	45	77.5862	9	9	100	46	36	78.2609			Exact or approximate P value?	Exact
	Rep.3	50	46	92	21	20	95.2381	30	18	60			P value summary	****
	Rep.4	40	14	35	25	7	28	7	4	57.1429			Significantly different (P < 0.05)?	Yes
	Rep.5	36	17	47.2222	38	22	57.8947	48	25	52.0833			One- or two-tailed P value?	Two-tailed
	Rep.6	45	33	73.3333	49	48	97.9592	34	12	35.2941			Sum of ranks in column H,K	1148 , 448
	Rep.7	33	24	72.7273	30	10	33.3333	59	39	66.1017			Mann-Whitney U	97
	Rep.8	42	37	88.0952	54	42	77.7778	24	7	29.1667			Difference between medians
	Rep.9	42	17	40.4762	47	28	59.5745	5	0	0			Median of column H	78.50, n=30
	Rep.10	54	47	87.037	54	40	74.0741	22	13	59.0909			Median of column K	36.50, n=26
	Rep.11	32	32	100	43	41	95.3488	36	3	8.33333			Difference: Actual	-42
	Rep.12	62	54	87.0968	23	18	78.2609	21	8	38.0952			Difference: Hodges-Lehmann	-41
	Rep.13	74	47	63.5135	54	42	77.7778	13	0	0
	Rep.14	31	25	80.6452	65	47	72.3077	28	7	25
	Rep.15	53	51	96.2264	55	21	38.1818	21	5	23.8095			Mann Whitney test
	Rep.16	34	12	35.2941	45	32	71.1111	45	8	17.7778			Untreated vs anti-GFP
	Rep.17	56	35	62.5	55	52	94.5455	25	12	48			P value	0.7951
	Rep.18	43	43	100	35	32	91.4286	16	7	43.75			Exact or approximate P value?	Exact
	Rep.19	17	12	70.5882	28	22	78.5714	41	36	87.8049			P value summary	ns
	Rep.20	36	36	100	43	31	72.093	19	1	5.26316			Significantly different (P < 0.05)?	No
	Rep.21	14	14	100	6	6	100	31	22	70.9677			One- or two-tailed P value?	Two-tailed
	Rep.22	54	53	98.1481	35	28	80	10	0	0			Sum of ranks in column E,H	843 , 868
	Rep.23	30	30	100	29	14	48.2759	34	1	2.94118			Mann-Whitney U	403
	Rep.24	13	11	84.6154	14	14	100	22	18	81.8182			Difference between medians
	Rep.25	42	32	76.1905	9	7	77.7778	16	11	68.75			Median of column E	83.00, n=28
	Rep.26	34	23	67.6471	33	29	87.8788	7	0	0			Median of column H	78.50, n=30
	Rep.27	12	11	91.6667	30	30	100						Difference: Actual	-4.5
	Rep.28	31	25	80.6452	7	5	71.4286						Difference: Hodges-Lehmann	0
	Rep.29				35	31	88.5714
	Rep.30				12	12	100

### Sheet: Fig.6
Fig. 6C		Mucin1 expression											Mann Whitney test			Mann Whitney test			Mann Whitney test
		Rep. 1	Rep. 2	Rep. 3	Rep. 4	Rep. 5	Rep. 6	Rep. 7	Rep. 8	Rep. 9			Mucin1 expression			Mucin2 expression			Mucin3 expression
	anti-GFP	2.14504	0.919672	0.524569	2.6447	0.41527	1.09069	0.471114	0.204145	0.584796			P value	0.0625		P value	0.04		P value	0.0019
	anti-Norma3	0.449409	0.294793	0.431118	0.54888	0.07552	0.331832	0.558009	0.702013	0.128854			Exact or approximate P value?	Exact		Exact or approximate P value?	Exact		Exact or approximate P value?	Exact
													P value summary	ns		P value summary	*		P value summary	**
		Mucin2 expression											Significantly different (P < 0.05)?	No		Significantly different (P < 0.05)?	Yes		Significantly different (P < 0.05)?	Yes
		Rep. 1	Rep. 2	Rep. 3	Rep. 4	Rep. 5	Rep. 6	Rep. 7	Rep. 8	Rep. 9			One- or two-tailed P value?	Two-tailed		One- or two-tailed P value?	Two-tailed		One- or two-tailed P value?	Two-tailed
	anti-GFP	0.82711	0.92694	1.79802	1.88718	0.392785	1.09116	0.870189	0.246319	0.960286			Sum of ranks in anti-GFP, anti-Norma3 groups	107 , 64		Sum of ranks in anti-GFP, anti-Norma3 groups	109 , 62		Sum of ranks in anti-GFP, anti-Norma3 groups	119 , 52
	anti-Norma3	0.856757	0.383859	0.758891	0.648247	0.17942	0.375599	0.806487	0.909165	0.407636			Mann-Whitney U	19		Mann-Whitney U	17		Mann-Whitney U	7
													Difference between medians			Difference between medians			Difference between medians
		Mucin3 expression											Median of anti-GFP group	0.5848, n=9		Median of anti-GFP group	0.9269, n=9		Median of anti-GFP group	0.5948, n=9
		Rep. 1	Rep. 2	Rep. 3	Rep. 4	Rep. 5	Rep. 6	Rep. 7	Rep. 8	Rep. 9			Median of anti-Norma3 group	0.4311, n=9		Median of anti-Norma3 group	0.6482, n=9		Median of anti-Norma3 group	0.1632, n=9
	anti-GFP	0.919321	0.909873	0.525977	4.41272	0.594831	0.670504	0.226764	0.180158	0.559851			Difference: Actual	-0.1537		Difference: Actual	-0.2787		Difference: Actual	-0.4316
	anti-Norma3	0.163228	0.498211	0.15484	0.20455	0.126055	0.086603	0.244003	0.290268	0.058455			Difference: Hodges-Lehmann	-0.3423		Difference: Hodges-Lehmann	-0.312		Difference: Hodges-Lehmann	-0.4316
		Chymo1 expression											Mann Whitney test			Mann Whitney test
		Rep. 1	Rep. 2	Rep. 3	Rep. 4	Rep. 5	Rep. 6	Rep. 7	Rep. 8	Rep. 9			Venom1 expression			Chymo1 expression
	anti-GFP	1.03738	0.643802	0.454647	3.12558	0.355214	0.822763	0.446203	1.60674	0.506181			P value	0.3823		P value	0.4894
	anti-Norma3	3.92054	0.178127	0.850333	1.23941	0.279983	0.859878	0.555864	0.321323	0.260723			Exact or approximate P value?	Exact		Exact or approximate P value?	Exact
													P value summary	ns		P value summary	ns
		Venom1 expression											Significantly different (P < 0.05)?	No		Significantly different (P < 0.05)?	No
		Rep. 1	Rep. 2	Rep. 3	Rep. 4	Rep. 5	Rep. 6	Rep. 7	Rep. 8	Rep. 9			One- or two-tailed P value?	Two-tailed		One- or two-tailed P value?	Two-tailed
	anti-GFP	1.04293	0.131678	0.582664	1.09718	0.132064	0.346408	4.52123	0.14578				Sum of ranks in anti-GFP, anti-Norma3 groups	59 , 77		Sum of ranks in anti-GFP, anti-Norma3 groups	94 , 77
	anti-Norma3	1.59541	1.30022	0.89448	1.13701	0.885169	0.703831	0.771132	0.065582				Mann-Whitney U	23		Mann-Whitney U	32
													Difference between medians			Difference between medians
													Median of anti-GFP group	0.4645, n=8		Median of anti-GFP group	0.6438, n=9
		Follicle size of ovaries (nm)				Mann Whitney test							Median of anti-Norma3 group	0.8898, n=8		Median of anti-Norma3 group	0.5559, n=9
		anti-GFP	anti-Norma3			anti-GFP vs anti-Norma3 follicle size							Difference: Actual	0.4253		Difference: Actual	-0.08794
	Rep. 1	290.615	69.8462			P value	<0.0010						Difference: Hodges-Lehmann	0.3911		Difference: Hodges-Lehmann	-0.1771
	Rep. 2	304.615	104.154			Exact or approximate P value?	Exact
	Rep. 3	307.077	155.538			P value summary	****
	Rep. 4	324.308	159.692			Significantly different (P < 0.05)?	Yes
	Rep. 5	269.846	168.923			One- or two-tailed P value?	Two-tailed
	Rep. 6	203.846	171.538			Sum of ranks in column E,H	126 , 45
	Rep. 7	267.538	176.462			Mann-Whitney U	0
	Rep. 8	282	183.231			Difference between medians
	Rep. 9	304.462	190.923			Median of column E	290.6, n=9
	Mean	283.812	153.368			Median of column H	168.9, n=9
	SD	33.2404	37.7863			Difference: Actual	-121.7
						Difference: Hodges-Lehmann	-128

### Sheet: Fig.S3
Supp. Fig.S3		Mucin1 expression						Mucin2 expression						Mucin3 expression
		Rep. 1	Rep. 2	Rep. 3	Rep. 4	Rep. 5	Rep. 6	Rep. 1	Rep. 2	Rep. 3	Rep. 4	Rep. 5	Rep. 6	Rep. 1	Rep. 2	Rep. 3	Rep. 4	Rep. 5	Rep. 6
	NBF	0.592194	1.96	0.458856				0.763749	1.35	0.894929				1.24189	0.485437	1.27892
	12h	0.147412	0.789939	0.432513				0.212706	1.74232	1.57851				0.233617	0	0
	24h	0.43561	0.155938	0.315364				0.635162	0.280544	2.10087				0.248961	0.301252	1.22245
	36h	0.107604	0.504445	0.121579				0.398034	0.728487	0.217215				0.201714	0.263262	0.081985
	48h	0.366755	0.050392	0.353819				0.28026	0.262643	0.359087				0	0.072087	0.236655
	60h	4799.05	61795.1	43857.2	31893.7	16665	28891.8	5167.82	15412.6	17697.8	17367.9	9316.28	7305.24	985.409	93794.6	71879.8	32640.5	13499.8	25976.8
	72h	46.351	27703.2	21635.6	19.6496	14.957	4.34985	15.0496	1737.01	3258.72	14.0782	9.17645	5.25419	7.65999	10181.3	5141.22	4.18495	37.1538	3.60027
		Venom1 expression						Chymo1 expression
		Rep. 1	Rep. 2	Rep. 3	Rep. 4	Rep. 5	Rep. 6	Rep. 1	Rep. 2	Rep. 3	Rep. 4	Rep. 5	Rep. 6
	NBF	2.17022	0.289855	0.545759				1.15583	1.07	0.767736
	12h	3.39927	0.290823	0				0.354587	0.130882	0.164673
	24h	0.260055	0.578704	0.052113				0.19886	0.404514	0.081887
	36h	0.027093	0.993183	0.055075				0.361125	0.200315	0.052291
	48h	0.292223	0.021652	0				0.228135	0.057427	0.160789
	60h	0.79542	19.5454	13400	414.052	96.0362	4312.05	99.7682	6981.77	1564.64	3.5154	2.62103	28629.2
	72h	2066.33	2761.32	5319.42	89.2447	2362.96	188.099	16607	6326.97	31718	757.925	4036.26	289.88
