## Supplemental Table S1. Gene names for "A species-specific lncRNA modulates the reproductive ability of the Asian tiger mosquito"

### Sheet: Names
	Table S1. Gene nomenclature
	lncRNAs				Protein-coding genes
	Gene name	NCBI ID	VectorBase ID		Gene name	NCBI ID	VectorBase ID	Decription
	Norma2	XR_002129994.1	AALC636_033159		Mucin1	XM_019673266.1	AALC636_026828	Mucin-2
	Norma3	XR_002127809.1	AALC636_028583		Mucin2	XM_019673195.1	AALC636_007363	Mucin-2
	Norma5	XR_002130297.2	AALC636_018653		Mucin3	XM_019673204.1	AALC636_023925	Mucin-2-like
	Norma7	XR_002127830.1	AALC636_015418		Venom1	XM_019673206.1	AALC636_026192	cystein-rich venom protein 6-like
	Norma9	XR_002132777.1	AALC636_021392		Chymo1	XM_019673208.1	AALC636_027377	chymotrypsin inhibitor
	Norma13	XR_002127445.1	AALC636_035564
	Norma16	XR_002129872.1	AALC636_008181
	Norma17	XR_002132924.1	AALC636_035985
	Norma18	XR_002131100.1	AALC636_029719
	Norma19	XR_002132464.1	AALC636_035820
