## Supplemental Table S2. Primers for "A species-specific lncRNA modulates the reproductive ability of the Asian tiger mosquito"

### Sheet: Sheet1
	Table S2. Primers used in this study.
	qRT-PCR
	Primer	Direction	Sequence (5' to 3')	Product size
	Norma3	Forward	TACGCGGACCACAGCTATTA	106bp
		Reverse	TGCGTCATTTCCAACATCTTCT
	Mucin1	Forward	AACGAGGAGTACCAGCTTTG	108bp
		Reverse	ACCATCCTTACAGAAGCATCC
	Mucin2	Forward	GGATCATGCCTTAGAACTCCTG	123bp
		Reverse	CTCCGTAGTCGTTGTAGTTGTG
	Mucin3	Forward	GCAGAACATTAGTGCCAGAGTTA	101bp
		Reverse	GTGTAGGCGTACAATCACAGTC
	Chymo1	Forward	TTATCATTCTTGCGATTGTTGGAG	126bp
		Reverse	GTCTAGGTTCACCCAGATTGTC
	Venom1	Forward	CTTTGCATTCTACCGTGTGATT	113bp
		Reverse	CCGACGAATCCAAATGTTCAC
	RpL32	Forward	GAACGACAGCAGCGAAACTT	146bp
		Reverse	GTCACGAAACCAGCGATCTT
	RpS17	Forward	TATGACAAGCTTGCCCCCAA	192bp
		Reverse	AGGAACTTCTTGAATCCGTTGG
	RNAi
	Primer	Direction	Sequence (5' to 3')	Product size (with T7 overhangs)
	Norma2	Forward	taatacgactcactatagggCCTTTTGCAAGAGTGGAACG	395bp
		Reverse	taatacgactcactatagggAAAGGGTCTCTTCAGGGGAA
	Norma3	Forward	taatacgactcactatagggCCTCTGTCCCCACCGTAAGT	283bp
		Reverse	taatacgactcactatagggTTCTTCTGAATGGTCCTCGC
	Norma5	Forward	taatacgactcactatagggTTTGTTGCTGTATTCCTGCC	325bp
		Reverse	taatacgactcactatagggTTTGCGGACTAATCCAAAGC
	Norma7	Forward	taatacgactcactatagggTTGGCCTTGAAACGAGTGAT	390bp
		Reverse	taatacgactcactatagggTTCGACCATGCGTAGATTCTT
	Norma9	Forward	taatacgactcactatagggGCGTGTATTTAAAAGTGGCGA	404bp
		Reverse	taatacgactcactatagggGGTCGCTCCTGATTCAACTC
	Norma13	Forward	taatacgactcactatagggAAGAACGCCATCCATTGCTA	404bp
		Reverse	taatacgactcactatagggTTGTGGGAACGTCACATAGG
	Norma16	Forward	taatacgactcactatagggGAAAGATCAGGAAGCGAACG	376bp
		Reverse	taatacgactcactatagggCCTCCCGTATCGACGTAACT
	Norma17	Forward	taatacgactcactatagggCGGTAAAACAGTGCGTTCAC	390bp
		Reverse	taatacgactcactatagggACATCCGTGGGTTTCTCAAG
	Norma18	Forward	taatacgactcactatagggGTCGGCACAAAGAGGAGAAT	340bp
		Reverse	taatacgactcactatagggTCTGCTACTGTGCGGTGTTC
	Norma19	Forward	taatacgactcactatagggCTGCACTACAGGTCGGGAAT	419bp
		Reverse	taatacgactcactatagggCGATAGGGGTGCTGACTGAG
	GFP	Forward	taatacgactcactatagggCCGCCAGTGTGCTGGAA	500bp
		Reverse	taatacgactcactatagggGATATCTGCAGAATTCGCC
